# Chimeric origin of eukaryotes from Asgard archaea and ancestral giant viruses

**DOI:** 10.1101/2024.04.22.590592

**Authors:** Sangita Karki, Zachary K. Barth, Frank O. Aylward

## Abstract

The details surrounding the evolution of complex cells remain some of the most enduring mysteries in biology. Recent evidence has demonstrated that Asgard archaea are the closest cellular relatives of eukaryotes, but several eukaryotic enzymes involved in key cellular processes lack phylogenetic affinity with archaea. In particular, phylogenies of eukaryotic DNA and RNA polymerases often support a 3-domain topology that is not consistent with an archaeal origin. Here we present comprehensive phylogenetic analysis of eukaryotic family B DNA polymerases and multimeric RNA polymerases and show that these core subunits of these enzymes are derived from the ancestors of modern giant viruses (phylum *Nucleocytoviricota*). Specifically, we show that the eukaryotic delta polymerase (Polδ), a key processive polymerase required for genome replication in all eukaryotes, clusters within an ancient viral clade, strongly supporting a viral origin. By contrast, the other eukaryotic processive polymerase (Polε), clusters within an Asgard archaeal clade. Together, these observations provide a strong and direct link between early eukaryotes, Asgard archaea, and giant viruses. Lastly, we provide a comprehensive phylogenetic analysis of eukaryotic multimeric RNA polymerases to confirm that RNA polymerase II, which is responsible for mRNA transcription in eukaryotes, is also derived from the ancestors of modern giant viruses. In total, our results support a model of eukaryogenesis in which complex cells emerged from a genomic chimera of Asgard archaea and an ancient viral lineage.
