## Supplementary Table 2 for "Chimeric origin of eukaryotes from Asgard archaea and ancestral giant viruses"

### Sheet: Sheet1
MDVS01000001.1_43	GCA_001940645.1	Archaea	Asgardarchaeota	Heimdallarchaeia	LC-3
JAEOTQ010000162.1_8	GCA_016839785.1	Archaea	Asgardarchaeota	Hodarchaeota	_
JAEOSP010000660.1_11	GCA_016840305.1	Archaea	Asgardarchaeota	Hodarchaeota	_
JAEOUC010000374.1_1	GCA_016839505.1	Archaea	Asgardarchaeota	Hodarchaeota	_
JAEOTY010000022.1_32	GCA_016839625.1	Archaea	Asgardarchaeota	Hodarchaeota	_
JAEOTU010000370.1_19	GCA_016839665.1	Archaea	Asgardarchaeota	Hodarchaeota	_
JAEOUE010000121.1_22	GCA_016839515.1	Archaea	Asgardarchaeota	Hodarchaeota	Hodarchaeales
JAEOUP010000002.1_154	GCA_016839295.1	Archaea	Asgardarchaeota	Lokiarchaeota
NJBF01000014.1_56	GCA_003144275.1	Archaea	Asgardarchaeota	Heimdallarchaeia	LC-3
JAEOSR010000154.1_52	GCA_016840285.1	Archaea	Asgardarchaeota	Hodarchaeota	_
